# The activity of human enhancers is modulated by the splicing of their associated lncRNAs

**DOI:** 10.1101/2020.04.17.045971

**Authors:** Jennifer Y. Tan, Ana C. Marques

## Abstract

Pervasive enhancer transcription is at the origin of more than half of all long noncoding RNAs in humans. Transcription of enhancer-associated long noncoding RNAs (elncRNA) contribute to their cognate enhancer activity and gene expression regulation in *cis.* Recently, splicing of elncRNAs was shown to be associated with elevated enhancer activity. However, whether splicing of elncRNA transcripts is a mere consequence of accessibility at highly active enhancers or if elncRNA splicing directly impacts enhancer function, remains unanswered.

We analysed genetically driven changes in elncRNA expression, in humans, to address this outstanding question. We showed that splicing related motifs within multi-exonic elncRNAs evolved under selective constraints during human evolution, suggesting the processing of these transcripts is unlikely to have resulted from transcription across spurious splice sites. Using a genome-wide and unbiased approach, we used nucleotide variants as independent genetic factors to directly assess the causal relationship that underpin elncRNA splicing and their cognate enhancer activity. We found that the splicing of most elncRNAs is associated with changes in chromatin signatures at cognate enhancers and target mRNA expression.

We conclude that efficient and conserved processing of enhancer-associated elncRNAs contributes to enhancer activity.
