## Supplementary Table ST1 for "The activity of human enhancers is modulated by the splicing of their associated lncRNAs"

### Sheet: elncRNA_loci
	Supplementary Table ST1
	elncRNA_id	elncRNA_coordinates (hg19)	Avg_number_exons
	ENSG00000272168	chr6:21665003-22214734 (+)	7.83333
	ENSG00000215908	chr1:16944751-16971178 (-)	7
	ENSG00000255008	chr11:59328619-59333547 (-)	6
	XLOC_005334	chr14:106319753-106330421 (+)	6
	ENSG00000197332	chr19:11750591-11797382 (+)	6
	ENSG00000230923	chr2:64412212-64432619 (-)	6
	ENSG00000235770	chr2:216476286-216708445 (-)	6
	ENSG00000233080	chr22:35515817-35627049 (-)	6
	XLOC_013468	chr4:185289388-185303530 (-)	6
	ENSG00000241316	chr3:67705121-67998137 (+)	5.66667
	ENSG00000224429	chr13:21877654-21922860 (-)	5.5
	ENSG00000198547	chr20:31219428-31261743 (-)	5.5
	ENSG00000205786	chr19:35890413-35910287 (+)	5.14286
	XLOC_010011	chr2:8452939-8523751 (-)	5
	ENSG00000234572	chr2:65073264-65090760 (-)	5
	ENSG00000249896	chr4:6202460-6240044 (+)	5
	ENSG00000246375	chr4:89206094-89252573 (+)	5
	XLOC_013040	chr4:152720171-152754128 (+)	5
	ENSG00000227920	chr6:37512921-37518636 (+)	5
	ENSG00000253853	chr8:2584858-2680004 (+)	5
	ENSG00000234663	chr2:181966659-182264286 (+)	4.8
	XLOC_010165	chr2:70310712-70312705 (-)	4.77778
	XLOC_009410	chr2:12454443-12718474 (+)	4.66667
	ENSG00000206176	chr22:20378814-20380440 (+)	4.66667
	ENSG00000236453	chr7:93652145-93695973 (+)	4.5
	ENSG00000175773	chr11:130184888-130263688 (+)	4.33333
	ENSG00000247157	chr12:11700964-11743303 (+)	4.33333
	ENSG00000238121	chr13:30914407-30951282 (-)	4.33333
	ENSG00000267123	chr17:76613471-76628139 (-)	4.33333
	ENSG00000249096	chr4:185286336-185303460 (-)	4.33333
	ENSG00000254777	chr8:61822612-61879116 (+)	4.33333
	ENSG00000250903	chr6:2245982-2482256 (+)	4.25
	ENSG00000254319	chr8:2523591-2585991 (-)	4.16667
	ENSG00000232591	chr10:7487520-7513904 (-)	4
	XLOC_002281	chr10:17256238-17268897 (-)	4
	ENSG00000251323	chr11:78135028-78140882 (-)	4
	ENSG00000255693	chr12:65277174-65371302 (+)	4
	ENSG00000258102	chr12:116985911-116992186 (+)	4
	ENSG00000234056	chr13:25746966-25754217 (-)	4
	ENSG00000246548	chr14:77507407-77535846 (+)	4
	ENSG00000258534	chr14:104320703-104346448 (-)	4
	ENSG00000259641	chr15:69884468-69988089 (+)	4
	ENSG00000223979	chr17:17577340-17581002 (-)	4
	XLOC_007160	chr17:29059536-29070252 (+)	4
	ENSG00000266913	chr19:14416270-14481008 (-)	4
	ENSG00000269051	chr19:53700364-53714268 (+)	4
	ENSG00000236008	chr2:8699963-8723922 (-)	4
	XLOC_009533	chr2:64455557-64479993 (+)	4
	ENSG00000233694	chr2:64834109-64843616 (+)	4
	XLOC_010947	chr20:46020673-46041071 (-)	4
	ENSG00000224565	chr20:46020673-46041071 (-)	4
	ENSG00000185433	chr21:26758133-26804013 (-)	4
	ENSG00000230107	chr22:42834029-42842201 (+)	4
	ENSG00000248243	chr3:129808276-129813147 (-)	4
	ENSG00000214145	chr3:194014254-194030592 (-)	4
	ENSG00000249069	chr5:53616774-53710955 (+)	4
	ENSG00000204110	chr6:37475124-37503392 (+)	4
	ENSG00000224478	chr6:159528823-159537085 (+)	4
	ENSG00000251191	chr8:29531438-29605625 (-)	4
	ENSG00000254006	chr8:65713793-65730130 (-)	4
	ENSG00000254281	chr8:103991013-104012412 (+)	4
	ENSG00000224184	chr2:11988748-12718474 (+)	3.85714
	ENSG00000251442	chr4:79567057-79603853 (+)	3.83333
	ENSG00000245694	chr16:54952775-54963101 (-)	3.8
	ENSG00000258946	chr14:50394289-50428678 (-)	3.66667
	ENSG00000230366	chr21:38580804-38594037 (+)	3.66667
	ENSG00000248323	chr5:90598846-90610219 (-)	3.66667
	ENSG00000253490	chr8:29605825-29656008 (+)	3.66667
	ENSG00000271086	chr9:102117619-102139522 (-)	3.57143
	ENSG00000227533	chr1:43424720-43449029 (+)	3.5
	ENSG00000225518	chr1:226271340-226277993 (+)	3.5
	ENSG00000230131	chr10:125115966-125277224 (+)	3.5
	ENSG00000258216	chr12:90276442-90383066 (+)	3.5
	ENSG00000258760	chr14:65703198-65785508 (-)	3.5
	ENSG00000267364	chr17:33640521-33651919 (+)	3.5
	ENSG00000257135	chr2:10588820-10591453 (+)	3.5
	ENSG00000242258	chr7:150130742-150145228 (+)	3.5
	ENSG00000272138	chr8:80680377-80715077 (+)	3.5
	ENSG00000232956	chr7:45022622-45026560 (-)	3.45455
	ENSG00000241163	chr3:72084451-72291716 (-)	3.44444
	ENSG00000259772	chr15:31514202-31523041 (-)	3.4
	ENSG00000230368	chr1:803451-812283 (-)	3.33333
	ENSG00000230812	chr1:59486059-59510286 (+)	3.33333
	ENSG00000234184	chr1:81001440-81112473 (+)	3.33333
	ENSG00000258183	chr12:90674671-90694117 (+)	3.33333
	ENSG00000215483	chr13:41025131-41055143 (-)	3.33333
	ENSG00000228141	chr15:83379223-83382778 (-)	3.33333
	ENSG00000237803	chr2:38053390-38103417 (-)	3.33333
	ENSG00000226097	chr7:20336331-20351335 (+)	3.33333
	ENSG00000229807	chrX:73040486-73072588 (-)	3.3
	ENSG00000188825	chr17:41447213-41466567 (-)	3.28571
	ENSG00000172965	chr2:111953927-112252677 (-)	3.25
	ENSG00000245685	chr4:190701490-190861426 (-)	3.25
	ENSG00000245164	chr8:126934552-126963493 (-)	3.25
	ENSG00000251136	chr8:90621638-90769955 (-)	3.22222
	ENSG00000256128	chr12:127214333-127256957 (-)	3.16667
	ENSG00000228262	chr2:34902646-34963298 (+)	3.16667
	ENSG00000227036	chr17:70319264-70636611 (-)	3.05882
	ENSG00000234546	chr1:9242263-9252148 (+)	3
	ENSG00000228682	chr1:31971841-31974167 (+)	3
	ENSG00000238063	chr1:38940868-38942156 (+)	3
	ENSG00000231671	chr1:101788893-101855859 (+)	3
	ENSG00000227712	chr1:119802888-119869926 (-)	3
	ENSG00000237292	chr1:181143620-181151344 (+)	3
	ENSG00000236069	chr1:192498709-192507232 (+)	3
	ENSG00000231507	chr1:203256280-203257929 (+)	3
	ENSG00000233791	chr1:203267886-203274437 (-)	3
	ENSG00000237980	chr1:212827341-212838776 (-)	3
	ENSG00000228044	chr1:234782035-234818922 (+)	3
	ENSG00000227630	chr1:234859789-234867390 (+)	3
	ENSG00000235100	chr10:91426938-91459428 (-)	3
	XLOC_003018	chr11:109817203-109843963 (+)	3
	ENSG00000256672	chr12:783967-793293 (-)	3
	ENSG00000257261	chr12:46777462-46850051 (+)	3
	ENSG00000272369	chr12:46931285-47046333 (+)	3
	ENSG00000257345	chr12:93392994-93413596 (+)	3
	ENSG00000258285	chr12:117537286-117579896 (+)	3
	ENSG00000262619	chr13:23468795-23490508 (-)	3
	ENSG00000271216	chr13:43384502-43386698 (-)	3
	ENSG00000258602	chr14:77425981-77432145 (+)	3
	ENSG00000251533	chr14:103653558-103655365 (-)	3
	ENSG00000259747	chr15:38964048-38981392 (+)	3
	ENSG00000248508	chr15:40331512-40359491 (+)	3
	ENSG00000247982	chr15:57592563-57599959 (+)	3
	ENSG00000260498	chr16:87807094-87812980 (-)	3
	ENSG00000263164	chr17:5143803-5144838 (-)	3
	ENSG00000178977	chr17:8123960-8127361 (-)	3
	ENSG00000230709	chr17:16879313-16884667 (-)	3
	ENSG00000230969	chr17:16891643-16893491 (+)	3
	ENSG00000266088	chr17:38673278-38683254 (+)	3
	XLOC_007225	chr17:38679552-38683253 (+)	3
	XLOC_007818	chr17:38687189-38694790 (-)	3
	ENSG00000263470	chr17:63096930-63107176 (+)	3
	ENSG00000263862	chr18:24002959-24006065 (+)	3
	ENSG00000265781	chr18:68667713-68678726 (-)	3
	XLOC_009173	chr19:37176216-37178351 (-)	3
	ENSG00000231435	chr2:8683722-8715631 (-)	3
	XLOC_009462	chr2:34902646-34947630 (+)	3
	ENSG00000233060	chr2:70316853-70323232 (+)	3
	ENSG00000235192	chr2:166651361-166666520 (+)	3
	XLOC_010548	chr2:231852292-231860752 (-)	3
	XLOC_010694	chr20:37077254-37079564 (+)	3
	ENSG00000232884	chr21:16119083-16126184 (-)	3
	ENSG00000241544	chr3:156799630-156806336 (+)	3
	ENSG00000249334	chr4:10686627-10699285 (+)	3
	XLOC_012792	chr4:10743562-10751209 (+)	3
	ENSG00000255458	chr4:39640760-39668264 (+)	3
	ENSG00000249241	chr4:40318502-40332436 (+)	3
	ENSG00000249184	chr4:152720652-152722500 (+)	3
	ENSG00000251230	chr4:185765739-185776905 (-)	3
	ENSG00000271119	chr5:1594741-1611582 (+)	3
	XLOC_013946	chr5:36702732-36725297 (-)	3
	ENSG00000248884	chr5:67726254-67730308 (-)	3
	ENSG00000230438	chr6:2854896-2881641 (-)	3
	ENSG00000224843	chr6:26924771-26991703 (+)	3
	ENSG00000230943	chr6:113944737-113971276 (-)	3
	XLOC_015233	chr6:113947548-113954462 (-)	3
	ENSG00000227502	chr6:114189178-114194516 (-)	3
	ENSG00000251396	chr8:61297147-61429354 (-)	3
	ENSG00000246145	chr8:67331824-67341212 (-)	3
	ENSG00000253214	chr8:82066514-82076834 (+)	3
	ENSG00000253824	chr8:101393488-101426687 (-)	3
	XLOC_016872	chr8:128197391-128200340 (-)	3
	ENSG00000249375	chr8:128698588-128746213 (-)	3
	ENSG00000229140	chr8:130363937-130692485 (-)	3
	ENSG00000225434	chr9:74920346-74958126 (+)	3
	ENSG00000232063	chr9:97094758-97123230 (+)	3
	XLOC_017253	chr9:136890561-136893224 (+)	3
	ENSG00000206028	chr22:27063656-27068617 (-)	3
	ENSG00000222041	chr2:87754887-87906324 (+)	2.91667
	ENSG00000237491	chr1:714150-745440 (+)	2.86364
	ENSG00000238005	chr1:235093089-235105809 (-)	2.8
	ENSG00000254211	chr5:173213793-173236042 (-)	2.8
	ENSG00000214293	chr7:77286977-77325582 (-)	2.8
	ENSG00000258526	chr14:39944044-39982984 (+)	2.75
	ENSG00000235621	chr20:46988693-46999372 (+)	2.75
	ENSG00000226251	chr1:212398620-212412319 (-)	2.66667
	ENSG00000197308	chr10:8092413-8095447 (-)	2.66667
	XLOC_007611	chr17:5143912-5144847 (-)	2.66667
	ENSG00000256124	chr17:70026432-70034889 (+)	2.66667
	ENSG00000261824	chr19:28175488-28284848 (-)	2.66667
	ENSG00000240875	chr3:156465135-156534851 (-)	2.66667
	ENSG00000241135	chr3:156807670-156818924 (+)	2.66667
	ENSG00000245954	chr4:153021906-153025872 (+)	2.66667
	ENSG00000245812	chr5:158527491-158544486 (+)	2.66667
	ENSG00000235172	chr5:169758433-169760883 (+)	2.66667
	XLOC_014400	chr6:26684504-26688063 (+)	2.66667
	ENSG00000203499	chr8:144816310-144828507 (+)	2.66667
	ENSG00000218510	chr1:22351681-22357716 (+)	2.6
	ENSG00000245060	chr5:180257957-180262726 (+)	2.6
	ENSG00000226380	chr7:130561495-130598069 (-)	2.6
	ENSG00000245522	chr11:9776317-9781080 (-)	2.5
	ENSG00000246067	chr11:82783108-82817761 (+)	2.5
	ENSG00000251301	chr12:68726668-68845443 (-)	2.5
	ENSG00000260517	chr16:29127448-29229181 (+)	2.5
	ENSG00000261804	chr16:53407405-53418657 (+)	2.5
	ENSG00000228639	chr17:70017992-70030233 (-)	2.5
	ENSG00000267737	chr17:76311810-76343879 (+)	2.5
	ENSG00000266604	chr18:10612301-10626350 (-)	2.5
	ENSG00000267575	chr19:28284371-28409771 (+)	2.5
	ENSG00000180279	chr19:51320937-51322134 (+)	2.5
	ENSG00000229647	chr2:208104374-208110611 (+)	2.5
	ENSG00000205181	chr20:5476713-5485259 (-)	2.5
	ENSG00000231133	chr20:61726845-61733671 (-)	2.5
	ENSG00000234883	chr21:26934221-26947480 (+)	2.5
	ENSG00000225331	chr21:45578623-45579959 (-)	2.5
	XLOC_011101	chr21:47013568-47017005 (+)	2.5
	ENSG00000233922	chr21:47013568-47017005 (+)	2.5
	ENSG00000180712	chr4:185261909-185275130 (-)	2.5
	ENSG00000234956	chr6:138051307-138060120 (-)	2.5
	ENSG00000227388	chr9:35772160-35790429 (+)	2.5
	XLOC_016898	chr8:144362882-144363898 (-)	2.5
	ENSG00000263753	chr18:5232875-5246507 (+)	2.42857
	ENSG00000215241	chr12:8388011-8395160 (+)	2.33333
	ENSG00000232977	chr13:24040710-24061603 (+)	2.33333
	ENSG00000272763	chr17:46713285-46724385 (-)	2.33333
	ENSG00000253686	chr5:173134617-173173214 (-)	2.33333
	ENSG00000240859	chr7:149597-155465 (+)	2.25
	ENSG00000270164	chr19:42041545-42043266 (+)	2.25
	ENSG00000273443	chr1:997588-998668 (-)	2
	ENSG00000225285	chr1:1365919-1369953 (-)	2
	ENSG00000228397	chr1:22350487-22351461 (-)	2
	ENSG00000235052	chr1:23875630-23877406 (-)	2
	ENSG00000233975	chr1:27986839-27989233 (-)	2
	ENSG00000230138	chr1:53832340-53833917 (-)	2
	XLOC_000378	chr1:81106969-81112834 (+)	2
	ENSG00000226835	chr1:94798823-94800404 (+)	2
	ENSG00000235477	chr1:161337812-161341754 (+)	2
	XLOC_000708	chr1:173831987-173837106 (+)	2
	ENSG00000223881	chr1:198566854-198567998 (-)	2
	ENSG00000230623	chr1:200443048-200447421 (+)	2
	ENSG00000229191	chr1:200993077-200997920 (+)	2
	ENSG00000226920	chr1:229576031-229576767 (-)	2
	ENSG00000230628	chr1:234805269-234831900 (-)	2
	ENSG00000237520	chr1:235092978-235095736 (+)	2
	ENSG00000258082	chr1:235115394-235116551 (-)	2
	XLOC_000929	chr1:247496212-247556671 (+)	2
	ENSG00000237797	chr10:31982012-31996316 (-)	2
	XLOC_002333	chr10:44755050-44757261 (-)	2
	ENSG00000237590	chr10:44755050-44757261 (-)	2
	ENSG00000236800	chr10:49872244-49880469 (-)	2
	ENSG00000232470	chr10:112629501-112631352 (+)	2
	ENSG00000214797	chr11:59036349-59051506 (-)	2
	ENSG00000256568	chr11:72887739-72892741 (+)	2
	ENSG00000255479	chr11:76336506-76337878 (-)	2
	ENSG00000255121	chr11:118865534-118868714 (-)	2
	ENSG00000256237	chr12:11694329-11708772 (-)	2
	ENSG00000255760	chr12:32030013-32040137 (-)	2
	ENSG00000223914	chr12:40550041-40561509 (+)	2
	ENSG00000260030	chr12:54148142-54155888 (+)	2
	XLOC_003894	chr12:92858597-92877562 (+)	2
	ENSG00000205056	chr12:92860227-92885867 (+)	2
	ENSG00000270482	chr12:118813155-118814080 (-)	2
	ENSG00000225039	chr13:30993656-30996374 (-)	2
	ENSG00000233456	chr13:49144775-49147453 (-)	2
	ENSG00000233610	chr13:49151110-49152224 (-)	2
	XLOC_004994	chr13:113342591-113343964 (-)	2
	XLOC_005113	chr14:39901806-39939958 (+)	2
	ENSG00000259153	chr14:71276922-71282120 (+)	2
	XLOC_005236	chr14:77431397-77432196 (+)	2
	ENSG00000259508	chr14:103236377-103241128 (-)	2
	ENSG00000258914	chr14:104341392-104343815 (+)	2
	ENSG00000260792	chr14:105127457-105131895 (-)	2
	ENSG00000259448	chr15:31508223-31516648 (+)	2
	XLOC_005671	chr15:38963790-38981392 (+)	2
	ENSG00000260814	chr15:42062954-42064930 (-)	2
	ENSG00000259705	chr15:48938148-48944213 (+)	2
	ENSG00000260482	chr16:23681332-23684448 (+)	2
	ENSG00000260023	chr16:70610204-70611571 (+)	2
	ENSG00000268804	chr16:85968887-85969829 (-)	2
	ENSG00000260177	chr16:87813740-87840082 (-)	2
	ENSG00000263050	chr17:1946769-1948262 (-)	2
	ENSG00000266389	chr17:8869213-8870387 (+)	2
	ENSG00000265975	chr17:8870840-8880312 (+)	2
	ENSG00000267416	chr17:58156670-58166056 (+)	2
	ENSG00000263680	chr17:70422080-70424993 (+)	2
	ENSG00000267011	chr19:4457959-4471490 (-)	2
	ENSG00000267898	chr19:49467232-49468415 (+)	2
	ENSG00000268889	chr19:51897742-51906904 (+)	2
	ENSG00000228590	chr2:60577730-60580151 (-)	2
	ENSG00000237638	chr2:65128974-65132271 (-)	2
	ENSG00000235499	chr2:74212259-74213470 (+)	2
	ENSG00000255989	chr2:74213653-74220867 (+)	2
	ENSG00000228873	chr2:96811341-96812751 (-)	2
	ENSG00000236682	chr2:128146706-128158156 (+)	2
	ENSG00000226853	chr2:175352117-175353114 (+)	2
	ENSG00000223466	chr2:196397759-196403405 (+)	2
	ENSG00000224137	chr2:208527099-208531748 (+)	2
	XLOC_010497	chr2:214101741-214103567 (-)	2
	ENSG00000232388	chr20:18548064-18550207 (+)	2
	ENSG00000237595	chr20:48780001-48782639 (-)	2
	XLOC_011113	chr21:16133802-16135595 (-)	2
	ENSG00000226751	chr21:16134031-16135411 (-)	2
	ENSG00000237989	chr21:44778027-44782229 (-)	2
	ENSG00000237604	chr21:45595372-45596336 (+)	2
	ENSG00000232698	chr21:45626408-45627282 (-)	2
	XLOC_011440	chr22:18260057-18262707 (-)	2
	XLOC_011661	chr3:5018051-5019973 (+)	2
	ENSG00000230454	chr3:50297735-50300790 (+)	2
	ENSG00000241679	chr3:142842204-142850735 (+)	2
	ENSG00000240497	chr3:171185873-171187422 (+)	2
	XLOC_012162	chr3:186194494-186196159 (+)	2
	ENSG00000226859	chr3:186194516-186196159 (+)	2
	ENSG00000244459	chr4:1575789-1581980 (-)	2
	ENSG00000251580	chr4:6672452-6675557 (-)	2
	XLOC_013146	chr4:6672455-6678282 (-)	2
	ENSG00000249685	chr4:39135533-39137228 (+)	2
	XLOC_013319	chr4:106058437-106061776 (-)	2
	ENSG00000251259	chr4:106058437-106061776 (-)	2
	XLOC_013539	chr5:36871457-36876605 (+)	2
	ENSG00000250274	chr5:169735705-169739720 (-)	2
	ENSG00000231881	chr6:44041650-44045689 (+)	2
	ENSG00000226004	chr6:138264216-138266939 (-)	2
	ENSG00000229922	chr6:138266503-138293659 (+)	2
	ENSG00000236537	chr6:158703295-158733390 (+)	2
	ENSG00000227508	chr6:170581562-170588975 (+)	2
	XLOC_015875	chr7:30216003-30218630 (-)	2
	ENSG00000227017	chr7:30216003-30218630 (-)	2
	ENSG00000235314	chr7:44078770-44081905 (+)	2
	XLOC_015980	chr7:73695302-73703578 (-)	2
	ENSG00000237513	chr7:104581510-104602781 (+)	2
	ENSG00000253632	chr8:29384829-29387840 (+)	2
	ENSG00000253842	chr8:101441062-101443225 (-)	2
	XLOC_016501	chr8:101504678-101513327 (+)	2
	ENSG00000253669	chr8:103817745-103822199 (+)	2
	XLOC_017106	chr9:92316566-92334585 (+)	2
	ENSG00000237372	chr9:92316566-92334585 (+)	2
	ENSG00000237857	chr9:98177116-98189078 (-)	2
	ENSG00000227269	chr9:101945655-101947173 (+)	2
	ENSG00000270332	chr9:106842305-106855354 (-)	2
	XLOC_017687	chrX:7896716-8030696 (+)	2
	ENSG00000270069	chrX:45604639-45629677 (-)	2
	ENSG00000234390	chrX:49641327-49643844 (-)	2
	ENSG00000178947	chrX:134555868-134561999 (+)	2
	XLOC_009202	chr19:40448563-40449634 (-)	2
	ENSG00000170846	chr4:6675178-6677774 (+)	2
	ENSG00000235641	chr9:93921855-93927858 (+)	1.75
	ENSG00000226137	chr17:79002933-79008501 (-)	1.66667
	XLOC_009967	chr2:232258390-232259695 (+)	1.66667
	XLOC_001783	chr1:207097100-207097969 (-)	1.66667
	ENSG00000264112	chr17:56066400-56072211 (-)	1.66667
	ENSG00000236914	chr15:38361682-38365160 (-)	1.5
	ENSG00000267649	chr19:55728028-55732984 (+)	1.5
	ENSG00000225978	chr20:61733483-61735738 (+)	1.5
	ENSG00000229582	chr9:128506033-128508831 (-)	1.5
	ENSG00000260193	chr9:138999654-139001270 (-)	1.5
	XLOC_016881	chr8:134420233-134421667 (-)	1.5
	ENSG00000261512	chr16:46656773-46658363 (-)	1.5
	ENSG00000246863	chr15:40213243-40218081 (+)	1.5
	ENSG00000251562	chr11:65265233-65273940 (+)	1.33333
	ENSG00000255198	chr16:2014960-2015510 (+)	1.33333
	ENSG00000245532	chr11:65190245-65213011 (+)	1.25
	XLOC_014761	chr6:138026323-138029253 (+)	1
	XLOC_010012	chr2:8625198-8625795 (-)	1
	ENSG00000267010	chr18:56419380-56421709 (+)	1
	XLOC_006476	chr16:57333639-57334471 (+)	1
	XLOC_002967	chr11:88090223-88092069 (+)	1
	XLOC_008320	chr18:55505657-55506582 (-)	1
	XLOC_016409	chr8:61850159-61851214 (+)	1
	ENSG00000260360	chr1:179922319-179923575 (-)	1
	XLOC_013415	chr4:153848638-153849217 (-)	1
	ENSG00000273472	chr4:141677682-141679075 (+)	1
	XLOC_016163	chr7:123389264-123395054 (-)	1
	ENSG00000270022	chr22:43011250-43011913 (+)	1
	XLOC_016565	chr8:135803509-135812761 (+)	1
	XLOC_017142	chr9:106853938-106856289 (+)	1
	ENSG00000261889	chr16:3206737-3207484 (-)	1
	XLOC_015758	chr7:154997315-154998236 (+)	1
	ENSG00000273033	chr3:122605788-122611243 (+)	1
	ENSG00000272563	chr2:114190177-114193619 (+)	1
	ENSG00000267519	chr19:13945330-13947173 (-)	1
	ENSG00000267100	chr19:10762538-10764520 (-)	1
	XLOC_005333	chr14:106312686-106313756 (+)	1
	ENSG00000272659	chr21:34681796-34682486 (+)	1
	XLOC_001480	chr1:145382770-145383364 (-)	1
	XLOC_004162	chr12:10516088-10517290 (-)	1
	XLOC_014792	chr6:149433145-149434168 (+)	1
	ENSG00000262202	chr17:19015313-19015949 (-)	1
	ENSG00000270346	chr6:3020388-3022984 (+)	1
	XLOC_016608	chr8:2584502-2585232 (-)	1
	ENSG00000264198	chr17:37913974-37920089 (-)	1
	ENSG00000234292	chr5:90575914-90576959 (-)	1
	ENSG00000264575	chr18:5236723-5238597 (-)	1
	ENSG00000273399	chr9:14586767-14587324 (-)	1
	ENSG00000270659	chr2:214017694-214018383 (+)	1
	ENSG00000260303	chr4:146973756-146977914 (-)	1
	XLOC_014815	chr6:158662924-158663757 (+)	1
	ENSG00000260179	chr1:1185157-1186714 (-)	1
	ENSG00000260805	chr1:212731175-212733073 (+)	1
	ENSG00000260396	chr2:20877569-20879005 (+)	1
	XLOC_007269	chr17:41796715-41797310 (+)	1
	XLOC_008689	chr19:42027281-42028392 (+)	1
	XLOC_011609	chr22:42851329-42853221 (-)	1
	XLOC_009757	chr2:143622925-143623629 (+)	1
	ENSG00000273091	chr21:33108045-33108720 (+)	1
	ENSG00000272341	chr6:16764577-16767114 (+)	1
	ENSG00000272048	chr2:25450724-25451090 (-)	1
	XLOC_012396	chr3:51570171-51570684 (-)	1
	XLOC_007396	chr17:58178832-58180072 (+)	1
	ENSG00000271398	chr1:28573655-28574079 (+)	1
	XLOC_002256	chr10:6296106-6296621 (-)	1
	XLOC_004056	chr12:122956153-122956743 (+)	1
	XLOC_005335	chr14:106732275-106733440 (+)	1
	ENSG00000272112	chr5:151104392-151104917 (-)	1
	XLOC_010186	chr2:74212732-74214665 (-)	1
	XLOC_000945	chr1:1000673-1001870 (-)	1
	ENSG00000271788	chr5:43006835-43007645 (-)	1
	XLOC_013282	chr4:84102080-84102731 (-)	1
	XLOC_007842	chr17:40729861-40730879 (-)	1
	XLOC_011932	chr3:105905701-105907368 (+)	1
	ENSG00000272663	chr2:48667182-48667736 (-)	1
	ENSG00000271780	chr14:102414684-102415762 (+)	1
	XLOC_017741	chrX:39710013-39715151 (+)	1
	XLOC_010535	chr2:231278572-231279122 (-)	1
	XLOC_016572	chr8:144361717-144363848 (+)	1
	XLOC_007837	chr17:40685172-40685991 (-)	1
	ENSG00000273124	chr10:92757237-92757470 (-)	1
	ENSG00000269900	chr9:35657748-35658015 (-)	1
	ENSG00000261504	chr1:182584389-182585764 (+)	1
	XLOC_006153	chr15:79048151-79048784 (-)	1
	XLOC_001128	chr1:28974951-28975880 (-)	1
	XLOC_016340	chr8:29951838-29952710 (+)	1
	ENSG00000262074	chr17:18966762-18967449 (-)	1
	XLOC_005036	chr14:22943749-22944266 (+)	1
	XLOC_007112	chr17:18966046-18967458 (+)	1
	ENSG00000273355	chr18:813275-813757 (+)	1
	ENSG00000261589	chr17:53246184-53250993 (+)	1
	ENSG00000263884	chr18:268148-270278 (+)	1
	ENSG00000269720	chr19:17502238-17503093 (-)	1
	XLOC_012874	chr4:57626947-57627750 (+)	1
	XLOC_011887	chr3:72059108-72062054 (+)	1
	XLOC_012197	chr3:196364949-196366400 (+)	1
	ENSG00000273004	chr1:185286911-185287662 (+)	1
	ENSG00000272864	chr1:75164453-75165017 (-)	1
	XLOC_014634	chr6:86382345-86388441 (+)	1
	XLOC_002968	chr11:88092288-88092897 (+)	1
	ENSG00000273272	chr22:50981079-50981440 (+)	1
	ENSG00000259820	chr8:135804263-135810515 (-)	1
	XLOC_009684	chr2:113464821-113465840 (+)	1
	ENSG00000270361	chr1:154909846-154910535 (+)	1
	XLOC_002712	chr11:35088163-35088753 (+)	1
	XLOC_004168	chr12:12185349-12187663 (-)	1
	XLOC_011611	chr22:43011055-43011745 (-)	1
	XLOC_005037	chr14:22945858-22947092 (+)	1
	ENSG00000272800	chr2:184079047-184080128 (+)	1
	XLOC_000145	chr1:28421558-28422956 (+)	1
	XLOC_011505	chr22:26908526-26910565 (-)	1
	ENSG00000267350	chr17:18227536-18229211 (+)	1
	ENSG00000271046	chr10:11721674-11722513 (+)	1
	XLOC_015429	chr7:25987747-25989531 (+)	1
	XLOC_007921	chr17:48710074-48712065 (-)	1
	XLOC_009591	chr2:85194983-85197516 (+)	1
	XLOC_001797	chr1:211590257-211591546 (-)	1
	ENSG00000272065	chr6:25990989-25991454 (+)	1
	XLOC_013538	chr5:36698236-36707896 (+)	1
	XLOC_014889	chr6:13488101-13488607 (-)	1
	ENSG00000261211	chr6:6680542-6683866 (-)	1
	XLOC_007507	chr17:76625973-76626519 (+)	1
	ENSG00000272449	chr1:2477904-2478899 (+)	1
	XLOC_013429	chr4:165798294-165798968 (-)	1
	ENSG00000261087	chr8:102179033-102181857 (-)	1
	ENSG00000271040	chr6:157744996-157745509 (+)	1
	XLOC_014151	chr5:130545941-130547516 (-)	1
	XLOC_004387	chr12:65276899-65277646 (-)	1
	ENSG00000272993	chr1:149817383-149818053 (+)	1
	ENSG00000270195	chr4:1714548-1715349 (+)	1
	ENSG00000272365	chr5:71663446-71664222 (+)	1
	ENSG00000271646	chr4:185395956-185398458 (+)	1
	ENSG00000257391	chr16:15248760-15250877 (+)	1
	XLOC_006914	chr16:74701495-74702796 (-)	1
	XLOC_012984	chr4:113150581-113152749 (+)	1
	XLOC_004436	chr12:81172019-81173033 (-)	1
	XLOC_001013	chr1:11968223-11968855 (-)	1
	ENSG00000271427	chr1:117907521-117908095 (-)	1
	ENSG00000260804	chr2:217081768-217084915 (+)	1
	ENSG00000272455	chr1:1344476-1345998 (+)	1
	XLOC_009394	chr2:8718700-8723965 (+)	1
	XLOC_005860	chr15:81291677-81293070 (+)	1
	XLOC_002966	chr11:88088032-88090111 (+)	1
	XLOC_000430	chr1:100502139-100503546 (+)	1
	XLOC_000793	chr1:207096925-207098147 (+)	1
	XLOC_016827	chr8:102381099-102381890 (-)	1
	XLOC_007859	chr17:41393099-41393807 (-)	1
	ENSG00000270755	chr9:132806992-132807360 (+)	1
	XLOC_007265	chr17:41444929-41445442 (+)	1
	XLOC_011482	chr22:23241795-23244833 (-)	1
	ENSG00000236824	chr2:47558199-47571656 (+)	1
	XLOC_015544	chr7:75616179-75617969 (+)	1
	XLOC_000262	chr1:45196118-45197008 (+)	1
	XLOC_018016	chrX:11810914-11813190 (-)	1
	ENSG00000241732	chr3:152557179-152559228 (+)	1
	ENSG00000270933	chr7:25988277-25989023 (-)	1
	XLOC_007386	chr17:57695705-57696615 (+)	1
	XLOC_017769	chrX:47369187-47372954 (+)	1
	ENSG00000269942	chr13:103331776-103332308 (+)	1
	ENSG00000243819	chr2:10830470-10832225 (+)	1
	XLOC_002098	chr10:88149156-88152559 (+)	1
	ENSG00000270964	chr15:67833410-67834942 (-)	1
	ENSG00000267194	chr17:67547499-67550002 (+)	1
	XLOC_016200	chr7:134856352-134867122 (-)	1
	ENSG00000272666	chr22:50980734-50981335 (-)	1
	XLOC_012650	chr3:159818674-159820706 (-)	1
	XLOC_009393	chr2:8617101-8624457 (+)	1
	ENSG00000261839	chr6:28104627-28107456 (+)	1
	XLOC_016219	chr7:142495324-142500932 (-)	1
	ENSG00000271551	chr6:157097494-157098211 (-)	1
	XLOC_005035	chr14:22844633-22854929 (+)	1
	ENSG00000272003	chr15:42188137-42189031 (-)	1
	ENSG00000259976	chr3:114033348-114035026 (-)	1
	ENSG00000271914	chr1:36395321-36395716 (-)	1
	XLOC_014154	chr5:130556109-130558569 (-)	1
	ENSG00000236499	chr22:20193920-20196047 (+)	1
	ENSG00000273329	chr7:129244389-129251471 (-)	1
	ENSG00000272567	chr4:113194124-113194472 (-)	1
	ENSG00000267940	chr11:6223131-6224483 (-)	1
	XLOC_003713	chr12:46111387-46121958 (+)	1
	ENSG00000269961	chr5:65220457-65220963 (-)	1
	XLOC_013084	chr4:185186128-185187491 (+)	1
	ENSG00000272226	chr1:59278480-59279014 (-)	1
	XLOC_013929	chr5:27472362-27478754 (-)	1
	ENSG00000269220	chr22:18260088-18262247 (+)	1
	XLOC_004340	chr12:57082332-57083061 (-)	1
	XLOC_013482	chr4:190895730-190896254 (-)	1
	ENSG00000261455	chr7:152160871-152162634 (+)	1
	ENSG00000273117	chr7:155087628-155089251 (-)	1
	XLOC_012480	chr3:98376556-98379447 (-)	1
	XLOC_009484	chr2:45875672-45878037 (+)	1
	ENSG00000262951	chr17:54946308-54946925 (+)	1
	ENSG00000261618	chr8:79749764-79752757 (+)	1
	XLOC_005355	chr14:22918113-22919125 (-)	1
	XLOC_017181	chr9:123639814-123641236 (+)	1
	XLOC_001357	chr1:91489475-91490356 (-)	1
	XLOC_007408	chr17:60142809-60143338 (+)	1
	XLOC_017271	chr9:140022268-140024541 (+)	1
	ENSG00000272463	chr6:708592-711405 (-)	1
	XLOC_001509	chr1:149815113-149818398 (-)	1
	XLOC_008676	chr19:40448552-40450368 (+)	1
	ENSG00000272370	chr5:64315865-64316378 (+)	1
	ENSG00000259959	chr4:47842139-47846356 (-)	1
	ENSG00000271265	chr6:157095351-157095796 (-)	1
	XLOC_001295	chr1:59465287-59466159 (-)	1
	XLOC_000204	chr1:37938516-37940015 (+)	1
	ENSG00000272255	chr5:139024045-139024587 (-)	1
	ENSG00000270109	chr4:57330324-57330745 (+)	1
	XLOC_017391	chr9:37477456-37478298 (-)	1
	XLOC_007631	chr17:7341008-7341522 (-)	1
	ENSG00000271576	chr1:84542014-84543614 (-)	1
	XLOC_012274	chr3:27674575-27675884 (-)	1
	ENSG00000270100	chr2:20878014-20878692 (-)	1
	XLOC_017486	chr9:98777991-98780735 (-)	1
	XLOC_006736	chr16:25043378-25044796 (-)	1
	XLOC_004796	chr13:100082413-100083946 (+)	1
	XLOC_015203	chr6:101329360-101331887 (-)	1
	ENSG00000265185	chr17:18965225-18965807 (+)	1
	XLOC_009691	chr2:114377510-114382118 (+)	1
	ENSG00000273270	chr7:128164070-128171123 (-)	1
	ENSG00000260655	chr22:42318027-42319104 (-)	1
	XLOC_017793	chrX:49090261-49090927 (+)	1
	XLOC_011479	chr22:22549926-22550840 (-)	1
	XLOC_010027	chr2:12700643-12708463 (-)	1
	XLOC_005038	chr14:22948188-22949848 (+)	1
	ENSG00000271927	chr8:6503576-6506025 (+)	1
	ENSG00000269928	chr17:8128139-8128798 (-)	1
	ENSG00000269038	chr11:64546426-64546877 (+)	1
