## Supplementary Table ST3 for "The activity of human enhancers is modulated by the splicing of their associated lncRNAs"

### Sheet: datasets
	Supplementary Table ST3
	Cell Type	Protein of interest	Experiment type	GEO accession	Reference
	Population LCL	Total cell	Genotype	1000 Genomes	1000 Genomes Project Consortium 2012
	Population LCL	Total cell	RNA-seq	Geuvadis	Lappalainen et al 2013
	Population LCL	H3K4me1	ChIP-seq	Geuvadis	Delaneau et al 2017
	Population LCL	H3K27ac	ChIP-seq	Geuvadis	Delaneau et al 2017
	LCL (GM12878)	Total cell	HiC	GSE63525	Rao et al 2014
	LCL (GM12878)	Total cell	CAGE	Fantom	Hon et al 2016
	LCL (GM12878)	Total cell	Long non polyA RNA-seq	Fantom	Encode Project Consortium 2012
	LCL (GM12878)	H3K4me1	ChIP-seq	ENCODE	Encode Project Consortium 2012
	LCL (GM12878)	H3K4me3	ChIP-seq	ENCODE	Encode Project Consortium 2012
	LCL (GM12878)	H3K27ac	ChIP-seq	ENCODE	Encode Project Consortium 2012
	LCL (GM12878)	DHSI	DNase-seq	ENCODE	Encode Project Consortium 2012
	LCL (GM12878)	P300	ChIP-seq	ENCODE	Encode Project Consortium 2012
	LCL (GM12878)	RNAPII	ChIP-seq	ENCODE	Encode Project Consortium 2012
	LCL (GM12878)	CTCF	ChIP-seq	ENCODE	Encode Project Consortium 2012
